# Direct RNA-RNA interaction between Neat1 and RNA targets, as a mechanism for RNAs paraspeckle retention

**DOI:** 10.1101/2020.10.26.354712

**Authors:** Audrey Jacq, Denis Becquet, Séverine Guillen, Bénédicte Boyer, Maria-Montserrat Bello-Goutierrez, Jean-Louis Franc, Anne-Marie François-Bellan

## Abstract

Paraspeckles are nuclear ribonucleic complex formed of a long non-coding RNA, nuclear-enriched abundant transcript one (Neat1) and associated RNA-binding proteins (RBP) whose cellular known functions are to sequester in the nucleus both proteins and RNAs. However, how RNAs are bound to paraspeckles is largely unknown. It is highly likely that binding of RNAs may occur via interactions with RBPs and accordingly, two structures present in the 3’UTR of some RNAs have been shown to allow their association to paraspeckles via protein binding. However, Neat1 could also be involved in the targeting of RNAs through direct RNA-RNA interactions. Using a RNA pull-down procedure adapted to select only RNAs engaged in direct RNA-RNA interactions and followed by RNA-seq we showed that in a rat pituitary cell line, GH4C1 cells, 1791 RNAs were associated with paraspeckles by direct interaction with Neat1. Neat1 was actually found able to bind more than 30% of the total transcripts targeted by the paraspeckles, we have identified in this cell line in a previous study. Furthermore, given the biological processes in which direct RNAs targets of Neat1 were involved as determined by gene ontology analysis, it was proposed that Neat1 played a major role in paraspeckle functions such as circadian rhythms, mRNA processing, RNA splicing and regulation of cell cycle. Finally, we provided evidence that direct RNA targets of Neat1 were preferentially bound to the 5’ end of Neat1 demonstrating that they are located in the shell region of paraspeckles.
