## Supplemental Table 1 for "Direct RNA-RNA interaction between Neat1 and RNA targets, as a mechanism for RNAs paraspeckle retention"

### Sheet: RNA pull-down probes
Probe	Sequence
A1	CTCCACCATCATCAATCCTCTGGAC
A2	CATATAGCGGATGCCCAGGAACAAA
A3	ACAAAACAGAGCCCGAGAGTCAGTC
A4	ATGTACGTGACACGCTGACAACTGC
A5	ACTCCAAGATCTGACACCCTCACAC
A6	ACAGGGTCAGATGCAGTAAGACCTA
B1	GCCTTCCCACATTTAAAAACACAAC
B2	TCCCCACAAGCATCTAAGAC
B3	TTACAATTACATACAGCCCTGTCCA
B4	AGTTGGTGAGTCCTAGCTCT
B5	TTAACCTTCCCTGGCAGTGT
B6	CAGGGTACTGCCTTGGTTTGGAAAT
Non-specific	ATAATTTCAAACATCAAATGGTATTTTA

### Sheet: qPCR primers
RNA target	qPCR primers
Rplp0	F : CTTCCCACTGGCTGAAAAGGTCAA
Rplp0	R : AAGAGACCGAATCCCATGTCCTCA
Canx	F : TGGCAGCGACCTATGATTGACAAC
Canx	R : GAGCTCCAAACCAATAGCGCTGAA
Dnmt3a	F : GGCCAGGCCGAATTGTGTCTTGG
Dnmt3a	R : CTCGACACACACCACTGAGAATTTGCC
Fkbp4	F : ACTTCCAAAAGGTCCTGCAGCTCT
Fkbp4	R : CCACTTCTGTCTTGGCCTTATGTTCC
Gh1	F : CCGCGTCTATGAGAAACTGAAGGA
Gh1	R : GGTTTGCTTGAGGATCTGCCCAAT
Malat1	F : GAAGGCGTGTACTGCTATGCTGTT
Malat1	R : TCTCCTGAGGTGACTGTGAACCAA
Mki67	F : AATGAGCCTGTGCAGCTGAAACATG
Mki67	R : GACTTTCTCGGGAATTCTGTTGGCC
Neat1_part1	F : AAGGCACGAGTTAGCCGCAAAT
Neat1_part1	R : TGTGCACAGTCAGACCTGTCATTC
Neat1_part2	F : GCCTGCTTTCAGCTGTTGGTTT
Neat1_part2	R : TCTGGACAGCAACTGAGCAATACG
Neat1_part3	F : TGCCAGTACTTCTGTCCCTAGGACAT
Neat1_part3	R : CTTCAGGCCTGGCTTCATTAGTGTTC
Neat1_part4	F : GCTTTGGTGTATGGCGTGAGGTAA
Neat1_part4	R : CAGCCGACTGGGCAAAGCAATTAT
Neat1_part5	F : GCTGACGTAGACTTTGAGGACCTACA
Neat1_part5	R : GAGATCGCTTGGGACCAGTTGGATAA
Neat1_part6	F : GCATGAAGTTGGAAGCTGAGGGAAA
Neat1_part6	R : CTCTGAGACAGGGTCAGATGCAGTAA
Nono	F : GTGGAGCCTATGGACCAGTTAGATGA
Nono	R : TGTGCAAATCTGGGTGGCTGTT
Prkcb	F : CGCAAGGAGATTCAGCCACCTTAT
Prkcb	R : GAAGAGTTTGTCAGTGGGAGTCAG
Prl	F : AATTAGCCAGGCCTATCCTGAAGC
Prl	R : TGGACAATTTGGCACCTCAGGA
Psmc4	F : TCAGGATGAGATCCCAGCACTGTCC
Psmc4	R : GCGGCTGTATAGGTCCTCCAGGT
Rbm14	F : CGTTTATCAGAGTCGCAGCTTTCG
Rbm14	R : AATAGCGTGCGTAATCGGAATGGG
Rpa1	F : ATGGGTTGTACCGCTGTGAGAAGT
Rpa1	R : AACACGCAGCCAACCTTCTCTTTG
Tapbp	F : GCAATTCCTGGGCTGCTTGAGAAA
Tapbp	R : TGTCCTTGCAGATAGGGCAGATGT
