## Supplemental Table 5 for "Direct RNA-RNA interaction between Neat1 and RNA targets, as a mechanism for RNAs paraspeckle retention"

### Sheet: Feuil1
Prediction of RNA-RNA interaction using IntaRNA
Interaction between Neat1 and Nono				Interaction between Neat1 and Fkbp4				Interaction between Neat1 and Malat1
Position Neat1	Position Nono	Interaction energy		Position Neat1	Position Fkbp4	Interaction energy		Position Neat1	Position Malat1	Interaction energy
2-132	1856-1993	-50kcal/mol		24-168	2010-2154	-39kcal/mol		40-132	5882-5983	-21kcal/mol
1785-1886	158-284	-29kcal/mol		111-182	1544-1587	-32kcal/mol		377-402	5303-5332	-22kcal/mol
1899-2047	162-306	-29kcal/mol		1939-2066	2088-2192	-32kcal/mol		689-837	3234-3364	-20kcal/mol
1936-2066	1852-1997	-40kcal/mol		1989-2050	1549-1612	-24kcal/mol		714-783	503-585	-29kcal/mol
								714-748	1252-1303	-21kcal/mol
								764-787	2161-2177	-21kcal/mol
								768-787	2485-2503	-24kcal/mol
								1106-1129	1624-1648	-20kcal/mol
								2439-2494	6696-6766	-39kcal/mol
								3187-3244	1544-1602	-22-kcal/mol
Interaction between Neat1 and Canx				Interaction between Neat1 and Prl				Interaction between Neat1 and Rbm14
Position Neat1	Position Canx	Interaction energy		Position Neat1	Position Prl	Interaction energy		Position Neat1	Position Rbm14	Interaction energy
50-180	4017-4158	-31kcal/mol		91-163	396-464	-24kcal/mol		25-168	718-823	-28kcal/mol
384-418	2757-2792	-23kcal/mol		2224-2249	857-887	-24kcal/mol		718-771	3126- 3181	-32kcal/mol
691-831	1670-1802	-44kcal/mol		2780-2803	433-457	-24kcal/mol		1999-2064	1982-2048	-20kcal/mol
1557-1615	4827-4844	-23kcal/mol						2499-2533	2489-2532	-20kcal/mol
1974-2043	3066-3136	-20kcal/mol						2988-3014	1314-1346	-33kcal/mol
								2990-3007	1834-1842	-20kcal/mol
